# Neuronal glycolytic reprogramming drives lethality via accelerated aging in a *Drosophila* model of tauopathy

**DOI:** 10.1101/2025.10.27.684860

**Authors:** Richa Gupta, Hope McGinnis, Elham Rastegari, Matthew S. Price, Kartik Venkatachalam

**Affiliations:** Department of Integrative Biology and Pharmacology, McGovern Medical School at the University of Texas Health Sciences Center (UTHealth), Houston, TX, USA; Neuroscience Graduate Program, The University of Texas MD Anderson Cancer Center UTHealth Houston Graduate School of Biomedical Sciences; Molecular and Translational Biology Graduate Program, The University of Texas MD Anderson Cancer Center UTHealth Houston Graduate School of Biomedical Sciences

## Abstract

Neurometabolic dysfunction is a hallmark of Alzheimer’s disease (AD) and tauopathies. Whether these changes drive pathology or represent compensatory, protective responses remains unresolved. Here, we demonstrate that human tau induces Warburg-like metabolism in *Drosophila* neurons, characterized by coordinated upregulation of glycolytic enzymes and lactate dehydrogenase that mirrors metabolic signatures in human AD. Despite intact mitochondrial oxidative phosphorylation, *tau*-expressing fly neurons preferentially utilize glycolysis for ATP production and operate with diminished metabolic reserve. Crucially, this metabolic reprogramming drives rather than protects against pathology as genetic suppression of glycolysis or lactate dehydrogenase completely rescued tau-induced lethality. Further, Gompertz mortality analysis revealed that hyperactive glycolysis in tau neurons drives premature lethality by accelerating biological aging rate without affecting baseline mortality. Collectively, these findings establish aberrant neuronal glycolysis as a cause rather than a consequence of tau pathology, and demonstrate that sustained glycolytic metabolism in mature neurons exacts a specific cost in the form of accelerated aging.
