## Supplemental Table 7 for "Neuronal glycolytic reprogramming drives lethality via accelerated aging in a *Drosophila* model of tauopathy"

### Sheet: 7A ECAR, glyco rate assay
	MEDIA:	FULL											GLUCOSE ONLY
	BATCH:	B1	B2	B2	B2	B3	B1	B2	B2	B3	B3	B3	B1	B1	B2	B2	B3	B4	B1	B1	B2	B2	B3
phase	time	control_1	control_2	control_3	control_4	control_5	tau_1	tau_2	tau_3	tau_4	tau_5	tau_6	control_1	control_2	control_3	control_4	control_5	control_6	tau_1	tau_2	tau_3	tau_4	tau_5
baseline	8.02539	36.2387	30.2272	36.8465	41.4323	14.9138	19.4504	34.3536	39.7502	45.6943	41.6866	34.7841	41.8885	27.3508	43.6453	54.7072	43.6942	38.9846	23.97	38.0673	52.6486	50.3515	35.3797
baseline	14.5217	36.4143	29.6079	36.0527	40.9142	14.3592	20.9613	33.1374	37.52	45.7751	41.9611	34.3074	41.0656	27.7751	40.64	53.2745	43.4876	34.8397	23.1932	36.8379	51.5322	49.7475	34.8034
baseline	21.016	35.8875	29.8773	36.2477	40.4828	14.0062	20.5908	32.2436	37.966	45.8913	42.2714	34.113	40.923	28.0951	39.5139	52.2122	43.2852	32.6095	22.5829	36.1706	50.2862	48.2933	34.5488
Rot/AntiA	27.5965	33.9999	31.4601	33.4387	43.2306	12.7562	28.4975	32.9849	36.3976	43.2577	34.0547	29.5075	40.2862	25.8232	40.131	52.2071	45.7405	28.7402	22.5249	32.0946	52.3142	42.6864	33.2908
Rot/AntiA	34.0952	42.519	35.8777	48.7113	53.3789	17.6346	36.8617	38.3937	43.1514	56.041	44.1864	35.0917	46.3589	29.5512	43.2032	55.6377	52.6998	35.7645	25.2559	37.1261	57.0003	50.9297	36.7637
Rot/AntiA	40.5921	48.381	36.9829	57.4966	60.5189	20.1257	33.5125	40.6509	46.6774	61.3375	46.1079	39.6553	48.4772	29.9601	41.9971	55.9969	53.1269	36.4356	25.3391	37.8165	56.7001	53.5177	38.3602
Rot/AntiA	47.0985	49.6776	37.0541	57.0436	63.0506	20.0577	31.3758	41.3895	44.1022	59.863	47.3283	40.1954	48.1689	29.9946	41.1565	55.0473	52.5187	32.5655	25.1762	38.0949	54.6724	52.8917	38.3827
2DG	53.6888	18.6414	5.83532	10.6771	22.0302	3.5576	25.6664	8.99475	19.6201	18.7714	24.2522	19.8088	15.9942	7.1229	24.9239	38.0851	29.9233	17.3973	11.7634	14.1523	29.3591	36.6404	23.9622
2DG	60.2011	24.5413	10.4922	12.8147	26.6666	6.40405	28.026	11.3565	21.3635	17.5288	25.9404	24.4491	20.3596	13.1367	22.5366	31.2978	27.9401	16.091	13.8803	18.844	26.9389	35.93	23.1489
2DG	66.7147	20.7216	9.12621	11.8894	22.7342	6.31269	24.4446	9.93743	18.878	12.6148	20.2668	17.4756	16.9545	11.8285	19.6726	25.0977	22.787	14.0253	11.0291	15.4137	20.2816	26.7373	17.0767
2DG	73.2272	16.8843	7.01206	10.3546	18.0538	5.91892	20.1201	8.22387	15.9482	9.0595	16.7083	13.9399	13.463	10.2641	16.8836	20.5742	18.4757	12.5524	8.67274	11.5687	15.9619	20.9995	12.274
2DG	79.7411	14.2536	5.95645	9.40582	14.7131	5.4563	16.73	7.18463	14.1539	6.80038	13.8853	11.3765	11.3133	8.69625	14.5264	17.5454	15.3703	10.838	7.07515	9.25765	12.8388	17.2305	9.7229
2DG	86.2549	12.301	5.34084	8.88064	12.6056	4.64386	14.5717	6.67639	12.7452	6.21181	12.2555	10.3461	9.69272	7.65759	12.3637	14.7548	13.3847	9.67799	5.6022	7.69898	10.8704	14.6442	8.26661
2DG	92.7687	10.8863	4.55181	7.38679	11.1734	4.10296	12.401	5.79262	11.1785	5.54563	10.6373	9.04672	8.60056	6.40018	11.2769	13.05	11.371	8.16301	4.98455	6.45919	9.89847	12.5169	7.22088
2DG	99.2815	9.79303	4.00048	6.68408	9.8543	3.67588	10.6856	5.16772	10.3252	5.16885	9.73483	8.42025	6.97346	5.64248	10.0867	11.5102	10.0908	7.5106	3.9985	5.5425	8.32821	11.2182	6.52672

### Sheet: 7B results, glyco rate assay
		group	null.value	estimate	std.error	df	P-value
maximum glycolytic capacity	full	maximal glycolytic capacity change in tau	0	0.428312	8.87911	9	0.96262
	glucose only	maximal glycolytic capacity change in tau	0	-3.72452	7.89886	7	0.651907
glycolytic reserve	full	glycolytic reserve in control	0	11.6668	1.20692	53	2.71705e-13
		glycolytic reserve in tau	0	7.97021	1.10176	53	1.89456e-09
		glycolytic reserve change in tau	0	-3.69657	1.63418	53	0.0278214
	glucose only	glycolytic reserve in control	0	3.37046	0.61714	53	1.28288e-06
		glycolytic reserve in tau	0	2.64094	0.676043	53	0.000267137
		glycolytic reserve change in tau	0	-0.729525	0.915367	53	0.429021
effect of 2DG	full	rate of 2DG-induced change in control	0	-0.179377	0.025453	75	7.56834e-10
		rate of 2DG-induced change in control	0	-0.298499	0.0232353	75	1.24725e-20
		rate change in tau	0	-0.119123	0.0344636	75	0.000904623
	glucose only	rate of 2DG-induced change in control	0	-0.327884	0.0292367	75	1.05848e-17
		rate of 2DG-induced change in control	0	-0.399865	0.0320272	75	5.41344e-20
		rate change in tau	0	-0.0719808	0.0433651	75	0.101114

### Sheet: 7C OCR, mito stress assay
	MEDIA:	FULL														GLUCOSE-ONLY
	BATCH:	B1	B1	B2	B2	B3	B4	B4	B1	B1	B1	B2	B2	B4	B4	B1	B1	B1	B2	B1	B1	B2
phase	time	control_1	control_2	control_3	control_4	control_5	control_6	control_7	tau_1	tau_2	tau_3	tau_4	tau_5	tau_6	tau_7	control_1	control_2	control_3	control_4	tau_1	tau_2	tau_3
baseline	8.05174	116.046	143.062	186.44	117.215	175.542	210.332	168.535	199.693	114.688	173.155	113.967	144.123	142.591	176.884	164.997	133.238	123.77	164.67	173.212	117.9	135.888
baseline	14.5687	114.602	139.899	185.033	113.395	172.426	204.798	162.301	196.909	112.52	170.227	112.64	143.015	137.999	172.376	170.959	132.294	122.134	159.035	171.238	119.042	135.727
baseline	21.0857	116.846	139.835	181.199	114.033	171.083	204.103	161.93	196.203	110.641	169.291	113.688	143.672	136.881	172.711	168.293	130.989	119.5	156.786	166.751	126.373	132.732
oligo A	27.6849	102.741	117.489	154.301	99.6235	147.718	184.325	157.049	165.921	102.028	147.364	96.3184	117.706	128.83	155.386	152.185	117.419	104.799	146.961	150.931	113.017	122.745
oligo A	34.2	90.0226	101.891	141.994	83.808	135.715	165.989	140.155	141.041	87.759	125.427	74.6409	89.5072	104.947	145.758	138.786	99.3987	87.748	126.042	141.64	102.058	105.836
oligo A	40.717	80.4568	89.9174	125.133	69.7805	122.225	154.946	130.42	126.756	77.0947	102.752	60.4492	70.1236	93.183	136.499	129.182	87.5691	74.6717	106.719	127.571	90.4586	95.2814
oligo A	47.2324	71.5938	79.0445	112.131	60.6694	111.185	137.354	125.118	110.986	70.3097	91.3244	49.5406	56.9884	80.962	126.876	119.199	79.8167	64.2154	88.8209	124.384	76.2493	80.7822
oligo A	53.7463	64.6392	69.2638	97.1691	53.186	100.755	123.975	115.91	96.6609	63.8188	83.1219	41.8332	46.6286	69.3618	115.788	109.225	70.3671	55.6155	74.2317	111.481	63.7368	70.3247
oligo A	60.2601	56.0809	59.8697	89.6867	46.7468	92.3174	110.429	111.85	86.1109	55.2518	76.5349	36.3046	42.0523	57.9149	107.783	95.3734	63.9229	48.8222	61.9832	100.422	53.0983	59.9259
oligo A	66.7736	50.1738	52.272	83.1492	42.0633	81.7088	98.4176	106.99	76.3443	49.8545	71.921	33.73	39.4857	48.7202	97.4474	80.625	57.0766	43.4022	51.6694	89.3598	43.8089	51.6493
oligo A	73.2875	45.5793	45.1521	77.7344	39.1503	74.0343	90.5858	105.181	67.6522	43.8296	67.7927	33.288	38.3848	44.0292	90.6094	67.53	49.5763	36.7815	42.1346	77.8029	37.931	45.1667
oligo A	79.8016	43.5494	40.5386	73.9545	36.5081	69.4386	79.8381	99.6335	63.4023	39.4807	64.803	32.8639	38.694	39.3519	80.7403	56.093	44.4373	33.6746	36.3233	69.6423	33.5123	38.988
oligo A	86.3154	41.4911	39.0379	69.081	34.845	67.5621	75.9417	95.468	60.4257	36.3446	60.642	33.0834	38.3876	36.6437	75.3432	48.0434	40.2157	30.681	32.0732	59.7009	30.306	34.1523
FCCP	92.9077	84.4922	163.583	227.132	148.593	199.3	237.708	178.35	277.948	113.563	117.398	137.907	170.336	79.2865	152.04	89.1046	76.1787	64.593	74.8816	90.8489	80.0192	60.4349
FCCP	99.4217	126.158	169.668	212.02	132.477	204.447	209.255	176.521	224.986	134.244	167.511	135.431	169.144	117.781	174.997	101.618	83.0803	64.643	63.4746	94.0942	78.0304	62.0511
FCCP	105.94	153.236	166.691	205.293	130.026	203.548	207.045	166.006	207.331	125.395	202.914	131.641	156.305	121.189	164.912	95.2816	83.1846	54.1995	45.4269	97.4302	59.3827	58.3231
FCCP	112.454	152.872	161.183	203.044	128.658	202.088	203.989	155.854	195.373	120.738	193.822	129.804	146.241	110.613	152.91	80.3033	76.0865	38.6532	33.7731	97.9855	42.4766	48.8622
Rot/AntiA	119.047	78.2796	67.6834	36.4043	29.1243	101.304	90.6844	74.1291	78.3314	26.6859	49.4473	14.8593	14.9324	41.0626	70.9982	37.1062	33.77	13.5474	14.097	24.7452	13.2225	25.2849
Rot/AntiA	125.565	22.7058	17.07	19.9282	15.7909	25.8482	25.6153	20.0568	25.1235	11.3056	24.4339	17.3802	16.3066	14.4311	19.2889	19.1091	15.9561	11.1334	11.7183	17.1439	9.52821	15.016
Rot/AntiA	132.08	17.9101	16.2186	17.5954	14.6881	23.8011	25.1873	20.0051	21.1062	13.8263	18.3693	15.1746	15.181	13.3419	20.5288	16.0357	13.0022	10.148	10.9783	14.492	9.61729	12.2475
Rot/AntiA	138.594	16.04	15.5276	17.7829	15.0423	21.284	22.8651	19.0694	19.0196	12.4216	18.1142	14.7052	13.6392	13.273	18.6664	15.0556	11.2856	8.21937	10.3752	13.7613	8.2295	11.3835

### Sheet: 7D results, mito stress assay
		group	null.value	estimate	std.error	df	p.value
ATP-linked respiration	full	ATP-linked respiration in control	0	93.0644	3.46786	68	6.65353e-38
		ATP-linked respiration in tau	0	98.4801	3.46786	68	1.939e-39
		change in ATP-linked respiration in tau	0	5.41571	4.90429	68	0.273364
	glucose only	ATP-linked respiration in control	0	102.425	3.37248	33	1.0693e-25
		ATP-linked respiration in tau	0	94.629	3.8942	33	1.23406e-22
		change in ATP-linked respiration in tau	0	-7.79609	5.15155	33	0.139711
respiratory reserve	full	respiratory reserve in control	0	17.6868	2.98759	68	1.17221e-07
		respiratory reserve in tau	0	6.16225	2.98759	68	0.0429715
		change in respiratory reserve in tau	0	-11.5245	4.22509	68	0.00810925
	glucose only	respiratory reserve in control	0	-77.245	5.09806	33	2.01613e-16
		respiratory reserve in tau	0	-71.1363	5.88674	33	1.15663e-13
		change in respiratory reserve in tau	0	6.10862	7.78742	33	0.438388
peak respiratory capacity	full	peak respiration in control	0	155.24	5.1206	68	3.13334e-41
		peak respiration in tau	0	139.412	5.1206	68	2.71224e-38
		change in peak respiration in tau	0	-15.8287	7.24162	68	0.0322778
	glucose only	peak respiration in control	0	55.559	4.84796	33	4.79517e-13
		peak respiration in tau	0	58.5797	5.59795	33	5.13078e-12
		change in peak respiration in tau	0	3.02062	7.40539	33	0.685985
