## Supplemental Table 9 for "Neuronal glycolytic reprogramming drives lethality via accelerated aging in a *Drosophila* model of tauopathy"

### Sheet: Sheet1
gene name	primer sequences
rp49 (control)	F: 5’- AGATCGTGAAGAAGCGCACC -3’
	R: 5’- GCACTCTGTTGTCGATACCCT -3’
Tret-1	F: 5’- GAATGTTGCGTGAATTTATCGGTG- 3’
	R: 5’- TGGTGTATTTTTCCAGGGAGAT -3’
Hex-A	F: 5’- CGTCTGGTGCTGGTGAAGAT -3’
	R: 5’- CCTGGCTCGTCAGCTTCAAT -3’
Pgi	F: 5’- CCCTCTTCATTGTCGCCTCA -3’
	R: 5’- CTCAGGCTCCTTGAAATGCT -3’
Pfk	F: 5’- TAGTCAACTGCAAGTCCCCG -3’
	R: 5’- ACCACTGCTTCTTCGGGGATG -3’
Ald1	F: 5’- ATCCTGTTCCACGAGACCCT -3’
	R: 5’- ACAGTGGGGACAACACCCTTG -3’
Tpi	F: 5’- CGCCCAGAAGATCAAGGACTG -3’
	R: 5’- GGAAGGCGTGGACCTCTTGA -3’
Gapdh1	F: 5’- GTGCTGGAGCCGAGTATGTG -3’
	R: 5’- TTGGAGACCACCTTCATGTCG -3’
Gapdh2	F: 5’- TGGTGCCGAATACATCGTGG -3’
	R: 5’- GCAAACGAACATGGGAGCAT -3’
Pgk	F: 5’- CTGAGCTGAAGACCCTGCTT -3’
	R: 5’- CTCCTTGACCTTGGCAGGAT -3’
Pgam1	F: 5’- CGACTTTGGTGGTCTGCATC -3’
	R: 5’- GTTGCGGTCACCATCTCCAT -3’
Eno	F: 5’- TCTGGATCTTGGAGAGGGAGC -3’
	R: 5’- TGTGCGCCAGACACAAGT -3’
PyK	F: 5’- CTGGAGAAGGGCTCTCTGGA -3’
	R: 5’- CTCGCGGACAATCAGTGAGA -3’
Ldh	F: 5’- ACACACAAAACAGAGCGGAA -3’
	R: 5’- AAATACTTGATGCTACGATCCGTG -3’
